# Nucleocapsid 203 mutations enhance SARS-CoV-2 immune evasion

**DOI:** 10.1101/2021.12.20.473471

**Authors:** Xiaoyuan Lin, Weiwei Xue, Yueping Zhang, Beibei Fu, Jakob Trimpert, Na Xing, Dusan Kunec, Wanyan Tang, Yang Xiao, Kaiwen Meng, Shuobo Shi, Haibo Wu, Geng Meng, Zhenglin Zhu

## Abstract

Previous work indicated that the nucleocapsid 203 mutation increase the virulence and transmission of the SARS-CoV-2 Alpha variant. However, Delta later outcompeted Alpha and other lineages, promoting a new wave of infections. Delta also possesses a nucleocapsid 203 mutation, R203M. Large-scale epidemiological analyses suggest a synergistic effect of the 203 mutation and the spike L452R mutation, associated with Delta expansion. Viral competition experiments demonstrate the synergistic effect in fitness and infectivity. More importantly, we found that the combination of R203M and L452R brings in a 3.2-fold decrease in neutralizing titers to the neutralizing serum relative to L452R-only virus. R203M/L452R show an increased fitness after the initiation of global vaccination programmes, possibly associated with the enhanced immune evasion. Another rapidly emerging variant Omicron also bears the 203 mutation. Thus, we proposed that nucleocapsid mutations play an essential role for the rise and predominance of variants in concern.
