## Supplemental Tables S1-S9 for "Nucleocapsid 203 mutations enhance SARS-CoV-2 immune evasion"

### Sheet: S1
Table S1. Comparison of the fraction between the R203/452R and 203M/452R variants for two time points separated by a more than 2-week gap at different geographical scales. The first time point is the onset day. The second time point is more than 2 weeks after the onset date. Changes in the fraction were evaluated by Fisher’s exact test. Only the significant results (P-value<0.05) or those with we…
Level	Region	1st time point	2nd time point	Lineage 1	Lineage 2	# of Lineage 1 samples at the 1st time point	# of Lineage 2 samples at the 1st time point	# of Lineage 1 samples at the 2nd time point	# of Lineage 2 samples at the 2nd time point	Fisher’s exact test P-value	Binomial Test
1	World	2021-01-01	2020-06-30	R203/452R	203M/452R	273	2	59	3188	2.2e-16
2	Africa	2021-01-01	2021-06-01	R203/452R	203M/452R	1	0	1	40	0.047619	Increase = 5; Decrease = 0; P-value = 0.0625
2	Asia	2021-01-01	2021-06-01	R203/452R	203M/452R	13	2	2	235	5.60231e-18
2	Europe	2021-01-01	2021-06-01	R203/452R	203M/452R	4	1	2	2630	3.72869e-11
2	Latin America	2021-01-01	2021-06-01	R203/452R	203M/452R	3	0	6	16	0.0365217
2	North America	2021-01-01	2021-06-01	R203/452R	203M/452R	264	1	50	196	4.43091e-92
3	USA	2021-01-01	2021-06-01	R203/452R	203M/452R	262	1	46	184	9.53269e-90	Increase = 15; Decrease = 0; P-value = 6.104e-05
3	Israel	2021-01-01	2021-06-01	R203/452R	203M/452R	10	0	0	4	0.000999001
3	Switzerland	2021-01-01	2021-06-01	R203/452R	203M/452R	3	0	0	7	0.00833333
3	Germany	2021-01-11	2021-06-01	R203/452R	203M/452R	1	0	0	45	0.0217391
3	Sweden	2021-01-12	2021-06-01	R203/452R	203M/452R	1	0	0	29	0.0333333
3	Portugal	2021-01-04	2021-06-01	R203/452R	203M/452R	1	0	0	22	0.0434783
3	Indonesia	2021-01-01	2021-06-01	R203/452R	203M/452R	1	0	0	21	0.0454545
3	India	2021-01-01	2021-06-01	R203/452R	203M/452R	1	2	2	159	0.0542061
3	Belgium	2021-01-06	2021-06-01	R203/452R	203M/452R	1	0	0	16	0.0588235
3	Japan	2021-01-01	2021-06-01	R203/452R	203M/452R	1	0	0	12	0.0769231
3	Spain	2021-01-15	2021-06-01	R203/452R	203M/452R	1	0	1	24	0.0769231
3	South_Africa	2021-01-01	2021-06-01	R203/452R	203M/452R	1	0	1	23	0.08
3	Netherlands	2021-02-15	2021-06-01	R203/452R	203M/452R	1	0	0	11	0.0833333
3	Finland	2021-01-17	2021-06-01	R203/452R	203M/452R	1	0	0	10	0.0909091
3	Canada	2021-01-01	2021-06-01	R203/452R	203M/452R	2	0	4	12	0.0980392

### Sheet: S2
Table S2. Comparison of the growth rates between the R203/452R and 203M/452R variants in different regional subdivisions using the Mann-Kendall trend test (MK) and isotonic regression (IR). A positive MK Z-value with a P-value < 0.05 indicates an increase in the fraction of Lineage 2 with statistical significance. For IR analysis, the P-value is calculated for two one-sided tests by comparing the…
Level	Region	Lineage 1	Lineage 2	# of Lineage 1	# of Lineage 2	MK test Z-value	MK test P-value	Lineage 2 increase P-value (IR)	Lineage 2 decrease P-value (IR)	Binomial Test
1	World	R203/452R	203M/452R	69463	60248	16.0666	4.37778e-58	0.001	0.999
2	Africa	R203/453R	203M/453R	150	586	12.118	8.48187e-34	0.001	0.999	Increase = 6; Decrease = 0; P-value = 0.03125
2	Asia	R203/454R	203M/454R	610	19721	15.3873	1.99291e-53	0.001	0.999
2	Europe	R203/455R	203M/455R	1328	33609	12.8537	8.20124e-38	0.001	0.999
2	Latin America	R203/456R	203M/456R	1082	223	8.18989	2.61462e-16	0.001	0.999
2	North America	R203/457R	203M/457R	66229	5876	14.6986	6.57752e-49	0.001	0.999
2	Oceania	R203/458R	203M/458R	20	220	8.44396	3.06752e-17	0.001	0.999
3	USA	R203/459R	203M/459R	65435	4601	14.0216	1.15073e-44	0.001	0.999	Increase = 14; Decrease = 0; P-value = 0.0001221
3	Germany	R203/460R	203M/460R	111	1051	13.3948	6.48387e-41	0.001	0.999
3	Canada	R203/461R	203M/461R	794	1275	13.3148	1.8977e-40	0.001	0.999
3	South_Korea	R203/462R	203M/462R	100	49	11.0692	1.77021e-28	0.001	0.999
3	France	R203/463R	203M/463R	313	183	10.9236	8.89273e-28	0.001	0.999
3	Switzerland	R203/464R	203M/464R	223	147	10.675	1.3328e-26	0.001	0.999
3	Belgium	R203/465R	203M/465R	24	378	10.539	5.70835e-26	0.001	0.999
3	Denmark	R203/466R	203M/466R	45	163	10.1384	3.73325e-24	0.001	0.999
3	India	R203/467R	203M/467R	206	17497	9.6813	3.62071e-22	0.001	0.999
3	Australia	R203/468R	203M/468R	19	202	9.22344	2.87723e-20	0.001	0.999
3	Netherlands	R203/469R	203M/469R	14	196	8.87665	6.89072e-19	0.001	0.999
3	Mexico	R203/470R	203M/470R	396	121	7.85091	4.13038e-15	0.001	0.999
3	Norway	R203/471R	203M/471R	4	102	7.77747	7.39882e-15	0.001	0.999
3	Finland	R203/472R	203M/472R	4	250	7.08089	1.43234e-12	0.001	0.999

### Sheet: S3
Table S3. Comparison of the fraction between the R203/484K/501Y and 203K/484K/501Y variants for two time points separated by a more than 2-week gap in different geographical scales. Only significant results are listed. Legends follow Table S1.
Level	Region	1st time point	2nd time point	Lineage 1	Lineage 2	# of Lineage 1 samples at the 1st time point	# of Lineage 2 samples at the 1st time point	# of Lineage 1 samples at the 2nd time point	# of Lineage 2 samples at the 2nd time point	Fisher’s exact test P-value
1	World	2021-01-01	2020-06-01	R203/484K/501Y	203K/484K/501Y	76	10	105	403	2.9338e-34
2	Europe	2021-01-01	2021-06-01	R203/484K/501Y	203K/484K/501Y	7	1	32	77	0.00184952
2	North America	2021-01-05	2021-06-01	R203/484K/501Y	203K/484K/501Y	3	1	17	132	0.00712894
3	Belgium	2021-01-26	2021-06-01	R203/484K/501Y	203K/484K/501Y	5	1	2	17	0.00217391
3	Germany	2021-02-02	2021-06-01	R203/484K/501Y	203K/484K/501Y	6	1	4	14	0.00680258

### Sheet: S4
Table S4. Comparison of the growth rates between the R203/484K/501Y and 203K/484K/501Y variants in different regional subdivisions and the trends are tested by Mann-Kendall trend test. Legends follow Table S2. Due to the lack of statistically significant cases in Level 2, the binomial P-value is only provided at Level 3.
Level	Region	Lineage 1	Lineage 2	# of Lineage 1	# of Lineage 2	MK test Z-value	MK test P-value	Lineage 2 increase P-value (IR)	Lineage 2 decrease P-value (IR)	Binomial Test
1	World	R203/484K/501Y	203K/484K/501Y	22428	33683	16.513	2.96e-61	0.001	0.999
2	Europe	R203/484K/501Y	203K/484K/501Y	11515	4237	11.626	3.03863e-31	0.001	0.999
2	North America	R203/484K/501Y	203K/484K/501Y	2375	17743	15.5463	1.68483e-54	0.001	0.999
3	Belgium	R203/484K/501Y	203K/484K/501Y	893	948	14.784	1.85814e-49	0.001	0.999	Increase = 10; Decrease = 0; P-value = 0.001953
3	Netherlands	R203/484K/501Y	203K/484K/501Y	622	370	12.7842	2.00841e-37	0.001	0.999
3	USA	R203/484K/501Y	203K/484K/501Y	1952	11167	12.7243	4.3317e-37	0.001	0.999
3	Canada	R203/484K/501Y	203K/484K/501Y	423	6576	12.6017	2.06754e-36	0.001	0.999
3	Germany	R203/484K/501Y	203K/484K/501Y	1592	305	11.8667	1.76279e-32	0.002	0.996
3	Spain	R203/484K/501Y	203K/484K/501Y	257	448	9.2657	1.93803e-20	0.001	0.999
3	Singapore	R203/484K/501Y	203K/484K/501Y	163	7	7.24614	4.28826e-13	0.001	0.999
3	Costa_Rica	R203/484K/501Y	203K/484K/501Y	11	27	6.7208	1.80727e-11	0.001	0.999
3	Israel	R203/484K/501Y	203K/484K/501Y	191	12	5.47119	4.47012e-08	0.001	0.999
3	Japan	R203/484K/501Y	203K/484K/501Y	69	94	4.95715	7.15344e-07	0.001	0.999

### Sheet: S5
Table S5. Evaluation of the trends and the correlation with the vaccination coverage (VC) for the fitness of the R203M/L452R variant relative to that of the L452R-only variant at hierarchical geographical levels. Legends follow Table S2.
Level	Region	Correlation with VC	Cor P-value	MK test Z-value	MK test P-value
1	World	0.657143	4.79999e-16	7.38561	1.51762e-13
2	Europe	0.406291	4.5468e-06	6.28946	3.18581e-10
2	LA	0.43568	7.33606e-07	6.89184	5.50757e-12
2	NA	0.334957	0.000196452	5.572	2.51832e-08
3	USA	0.433951	8.20685e-07	6.49538	8.28247e-11
3	Canada	0.557211	4.65579e-11	5.45525	4.89043e-08

### Sheet: S6
Table S6. Evaluation of the trends and the correlation with the vaccination coverage (VC) for the fitness of the R203M/L452R (Delta) variant relative to that of the R203K/N501Y (Alpha) variant at hierarchical geographical levels. Legends follow Table S2. We separately performed a binomial test for the correlation results and the trend evaluation results.
Level	Region	Correlation with VC	Cor P-value	Binomial Test	MK test Z-value	MK test P-value	Binomial Test
1	World	0.344403	2.70164e-07		5.21883	1.80061e-07
2	Europe	0.311426	3.78033e-06	Increase = 4; Decrease = 0; P-value = 0.125	4.47997	7.46535e-06	Increase = 4; Decrease = 0; P-value = 0.125
2	NA	0.493146	2.1607e-14		10.6696	1.41193e-26
2	Asia	0.140746	0.040621		1.87813	0.0603628
2	LA	0.352495	1.34747e-07		8.69927	3.34036e-18
3	USA	0.586253	5.81624e-21	Increase = 16; Decrease = 0; P-value = 3.052e-05	11.1347	8.50125e-29	Increase = 15; Decrease = 0; P-value = 6.104e-05
3	United_Kingdom	0.215192	0.00162312		0.640251	0.522009
3	Germany	0.454912	3.17461e-12		8.33426	7.79876e-17
3	Denmark	0.576685	3.45338e-20		7.65988	1.86113e-14
3	Sweden	0.113165	0.100331		6.12917	8.8336e-10
3	Japan	0.375635	1.65096e-08		10.6647	1.48838e-26
3	Canada	0.407518	6.90212e-10		4.3074	1.65187e-05
3	Netherlands	0.12034	0.0804346		6.66395	2.66563e-11
3	France	0.550099	3.63346e-18		6.22387	4.85051e-10
3	Italy	0.482694	8.99518e-14		8.05364	8.03671e-16
3	Belgium	0.592448	1.77832e-21		9.3781	6.71718e-21
3	Spain	0.541115	1.59881e-17		9.40341	5.28245e-21
3	Switzerland	0.490275	3.21277e-14		7.41788	1.1901e-13
3	Norway	0.498585	1.00885e-14		8.47286	2.39442e-17
3	Finland	0.251176	0.000219909		3.07131	0.0021312
3	Luxembourg	0.182499	0.00772354		4.75128	2.02135e-06

### Sheet: S7
Table S7. The primers used for overlap-extension PCR in the generation of mutant viruses.
Location (NCBI No. MT020880)	Mutation	AA Mutation	Subclone	Primers (Underlined nucleotides are nucleotide substitutions. Colored nucleotides denote the reading frame)
28881-28883	GGG→AAC	R203K/ G204R	pCC1-CoV2-F7	F: 5’-GGCAGCAGTAAACGAACTTCTCCTGCTAGAATGGCTGGCAATGGCGGTGATGCTG-3’
				R: 5’-CACCGCCATTGCCAGCCATTCTAGCAGGAGAAGTTCGTTTACTGCTGCCTGGAGTTG-3’
28881	G→T	R203M	pCC1-CoV2-F7	F: 5’-GGCAGCAGTATGGGAACTTCTCCTGCTAGAATGGCTGGCAATGGCGGTGATGCTG-3’
				R: 5’-CACCGCCATTGCCAGCCATTCTAGCAGGAGAAGTTCCCATACTGCTGCCTGGAGTTG-3’
22917	T→G	L452R	pUC57-CoV2-F6	F: 5’-CCGGTATAGATTGTTTAGGAAGTCTAATCTCAAACCTTTTGAGAGAGATATTTCAACTG-3’
				R: 5’-CTCTCAAAAGGTTTGAGATTAGACTTCCTAAACAATCTATACCGGTAATTATAATTACC-3’

### Sheet: S8
Table S8. Primers used for competition assay, viral subgenomic RNA assay and genomic RNA assay.
Experiments	Primers	Sequence	Annotation
Competition assay	SARS-CoV-2 28354F	5’-CCAGAATGGAGAACGCAGTG-3’	Common primers used to quantify the R203M
	SARS-CoV-2 28949R	5’-TGTCAAGCAGCAGCAAAGC-3’
	Primer for Sanger sequencing	5’-CCAGAATGGAGAACGCAGTG-3’
Viral subgenomic RNA assay and genomic RNA assay	E_Sarbeco_F	5’-ACAGGTACGTTAATAGTTAATAGCGT-3’
	E_Sarbeco_R	5’-ATATTGCAGCAGTACGCACACA-3’
	E_Sarbeco_P1 (Probe)	5’-FAM-ACACTAGCCATCCTTACTGCGCTTCG-BHQ1-3’
	SARS-CoV2.ORF1ab.F	5’-GGCCAATTCTGCTGTCAAATTA-3’
	SARS-CoV2.ORF1ab.R	5’-CAGTGCAAGCAGTTTGTGTAG-3’
	SARS-CoV2.ORF1ab.P (Probe)	5’-FAM-ACAGATGTCTTGTGCTGCCGGTA-BHQ1-3’

### Sheet: S9
Table S9.Keywords used to search and annotate records with patient status.
Mark	Keywords
Severe	Severe, severe, critical, intensive, ICU, deceased, Ambula, UCI, hospitalized, ICU, Hospitalize, Hospitalise, Hospitaize, hospitalized, Hopspitalized, Hospidalized, Inpatient, Intensive Care Unit, deceased, Death, Decease
Mild	Mild, mild, moderate, Benign, not critical
